# High-throughput and high-efficiency sample preparation for single-cell proteomics using a nested nanowell chip

**DOI:** 10.1101/2021.02.17.431689

**Authors:** Jongmin Woo, Sarah M. Williams, Victor Aguilera-Vazquez, Ryan L. Sontag, Ronald J. Moore, Lye Meng Markillie, Hardeep S. Mehta, Joshua Cantlon, Joshua N. Adkins, Richard D. Smith, Geremy C. Clair, Ljiljana Pasa-Tolic, Ying Zhu

## Abstract

Global quantification of protein abundances in single cells would provide more direct information on cellular function phenotypes and complement transcriptomics measurements. However, single-cell proteomics (scProteomics) is still immature and confronts technical challenges, including limited proteome coverage, poor reproducibility, as well as low throughput. Here we describe a nested nanoPOTS (N2) chip to dramatically improve protein recovery, operation robustness, and processing throughput for isobaric-labeling-based scProteomics workflow. The N2 chip allows reducing cell digestion volume to <30 nL and increasing processing capacity to > 240 single cells in one microchip. In the analysis of ∼100 individual cells from three different cell lines, we demonstrate the N2 chip-based scProteomics platform can robustly quantify ∼1500 proteins and reveal functional differences. Our analysis also reveals low protein abundance variations (median CVs < 16.3%), highlighting the utility of such measurements, and also suggesting the single-cell proteome is highly stable for the cells cultured under identical conditions.
