## Supplementary material for "High-throughput and high-efficiency sample preparation for single-cell proteomics using a nested nanowell chip": SCPCompanionResults

### Sheet: N2 chip
RawFileName	MS1Scans	MS2Scans	Median MS2 IT	Median Sum SN	Median Ion Flux	Meian Quant SN	Median Quant Ion Flux	Estimated Carrier Ratio	Suggested Quant SN Cutoff	Suggested Max IT	SN Adjustment	Max IT Adjustment	SN per Channel	Number of Blanks
CellenONE_I3T_NEM_SC_Chip1_C2	5219	25184	246	1268.88	5.16	140.69	0.572	104.29	142	496	1.05	2	15	0
CellenONE_I3T_NEM_SC_Chip1_C3	5278	25126	246	1226.48	4.99	112.46	0.457	142.45	142	620	1.05	2	15	0
CellenONE_I3T_NEM_SC_Chip1_C4	5285	25108	246	1191.42	4.84	106.18	0.432	140.7	142	656	1.05	2	15	0
CellenONE_I3T_NEM_SC_Chip1_C5	5240	25161	246	1204.47	4.9	106.65	0.434	149.3	142	653	1.05	2	15	0
CellenONE_I3T_NEM_SC_Chip1_C6	5188	25233	246	1247.57	5.07	142.48	0.579	98.64	142	490	1.05	2	15	0
CellenONE_I3T_NEM_SC_Chip1_C7	5254	25158	246	1228.22	4.99	144.32	0.587	97.59	142	483	1.05	2	15	0
CellenONE_I3T_NEM_SC_Chip1_C8	5231	25186	246	1221.78	4.97	139.46	0.567	100.89	142	500	1.05	2	15	0
CellenONE_I3T_NEM_SC_Chip1_C9	5249	25143	246	1235.96	5.02	140.91	0.573	98.78	142	495	1.05	2	15	0
CellenONE_I3T_NEM_SC_Chip1_B1	5280	25102	246	1189.53	4.84	149.97	0.61	82.49	142	465	1.05	2	15	0
CellenONE_I3T_NEM_SC_Chip1_B2	5276	25135	246	1119.28	4.55	134.69	0.547	89.33	142	518	1.05	2	15	0
CellenONE_I3T_NEM_SC_Chip1_B3	5236	25159	246	1111.79	4.52	153.58	0.624	72.35	142	454	1.05	2	15	0
CellenONE_I3T_NEM_SC_Chip1_C1	5258	25139	246	1190.57	4.84	99.14	0.403	166.34	142	703	1.05	2	15	0
						140.075

### Sheet: Dou et.al. 2018 AC
RawFileName	MS1Scans	MS2Scans	Median MS2 IT	Median Sum SN	Median Ion Flux	Meian Quant SN	Median Quant Ion Flux	Estimated Carrier Ratio	Suggested Quant SN Cutoff	Suggested Max IT	SN Adjustment	Max IT Adjustment	SN per Channel	Number of Blanks
Nanowell_TMT10_SingleCell_3Type_Chip1_C_031218_320bar_12102018	7853	24177	254	293.51	1.13	45.52	0.176	30.83	94	1074	1.05	2	15	0
Nanowell_TMT10_SingleCell_3Type_Chip2_A_031218_320bar_12102018	7795	24049	254	285.42	1.11	41.37	0.161	36.22	94	1174	1.05	2	15	0
Nanowell_TMT10_SingleCell_3Type_Chip2_B_031218_320bar_12102018	7675	24145	254	338.92	1.32	54.43	0.21	29.58	94	900	1.05	2	15	0
Nanowell_TMT10_SingleCell_3Type_Chip2_C_031218_320bar_12102018	7392	24790	254	339.01	1.32	55.93	0.217	29.67	94	871	1.05	2	15	0
Nanowell_TMT10_SingleCell_3Type_Chip3_A_031218_320bar_12102018	7264	24752	254	252.38	0.98	31.73	0.123	46.3	94	1537	1.05	2	15	0
Nanowell_TMT10_SingleCell_3Type_Chip3_B_031218_320bar_12102018	7648	24180	254	269.28	1.05	41.18	0.16	34.09	94	1181	1.05	2	15	0
Nanowell_TMT10_SingleCell_3Type_Chip3_C_031218_320bar_12102018	7593	24273	254	308.94	1.2	55.39	0.215	25.25	94	879	1.05	2	15	0
Nanowell_TMT10_SingleCell_3Type_Chip4_A_031218_320bar_12102018	7972	23773	254	278.46	1.09	36.31	0.141	45.54	94	1340	1.05	2	15	0
Nanowell_TMT10_SingleCell_3Type_Chip4_B_031218_320bar_12102018	7910	23764	254	252.29	0.98	44.32	0.172	30.31	94	1099	1.05	2	15	0
Nanowell_TMT10_SingleCell_3Type_Chip4_C_031218_320bar_12102018	7827	23901	254	361.15	1.4	59.1	0.229	31.18	94	825	1.05	2	15	0
Nanowell_TMT10_SingleCell_3Type_Chip1_A_031218_320bar_12102018	7620	24412	254	276.79	1.08	36.25	0.141	43.22	94	1340	1.05	2	15	0
Nanowell_TMT10_SingleCell_3Type_Chip1_B_031218_320bar_12102018	8057	23582	254	307.38	1.19	41.8	0.162	39.11	94	1167	1.05	2	15	0
						43.06

### Sheet: Tsai et.al. 2020 MCP
RawFileName	MS1Scans	MS2Scans	Median MS2 IT	Median Sum SN	Median Ion Flux	Meian Quant SN	Median Quant Ion Flux	Estimated Carrier Ratio	Suggested Quant SN Cutoff	Suggested Max IT	SN Adjustment	Max IT Adjustment	SN per Channel	Number of Blanks
NanoPOTS_SingleCell_AML_TMT_A_01	6706	21995	246	1421.25	5.76	57.47	0.233	177.62	126	1082	1.05	2	15	0
NanoPOTS_SingleCell_AML_TMT_A_02	6643	22094	246	1396.74	5.66	56.91	0.23	176.1	126	1096	1.05	2	15	0
NanoPOTS_SingleCell_AML_TMT_A_03	6606	22178	246	1488.56	6.02	58.91	0.239	181.61	126	1054	1.05	2	15	0
NanoPOTS_SingleCell_AML_TMT_A_04	6621	22072	246	1347.76	5.46	55.17	0.224	173.04	126	1125	1.05	2	15	0
NanoPOTS_SingleCell_AML_TMT_A_07	6649	22058	246	1491.73	6.05	59.69	0.242	175.55	126	1041	1.05	2	15	0
NanoPOTS_SingleCell_AML_TMT_B_01	6300	22510	246	1440.12	5.84	59.02	0.24	175.99	126	1050	1.05	2	15	0
NanoPOTS_SingleCell_AML_TMT_B_02	6230	22594	246	1467.57	5.94	59	0.239	172.81	126	1054	1.05	2	15	0
NanoPOTS_SingleCell_AML_TMT_B_03	6272	22531	246	1305.13	5.28	55.94	0.227	165.44	126	1110	1.05	2	15	0
NanoPOTS_SingleCell_AML_TMT_B_04	6346	22472	246	1312.86	5.31	62.74	0.255	143.12	126	988	1.05	2	15	0
NanoPOTS_SingleCell_AML_TMT_B_05	6530	22250	246	1305.06	5.29	48.77	0.197	201.92	126	1279	1.05	2	15	0
NanoPOTS_SingleCell_AML_TMT_B_06	6468	22312	246	1337.27	5.42	55.75	0.226	170.99	126	1115	1.05	2	15	0
NanoPOTS_SingleCell_AML_TMT_B_07	6445	22339	246	1330.08	5.39	50.01	0.203	197.3	126	1241	1.05	2	15	0
NanoPOTS_SingleCell_AML_TMT_B_08	6376	22351	246	1280.6	5.2	55.41	0.225	162.01	126	1120	1.05	2	15	0
						56.91
