## Supplementary material for "High-throughput and high-efficiency sample preparation for single-cell proteomics using a nested nanowell chip": PlasmaProteinMarkerList

### Sheet: Sheet1
Plasma membrane proteins	Uniprot	Entry name	Gene name	Median Log2 intensity			p-value
				C10	RAW	SVEC	C10 vs. RAW	C10 vs. SVEC	RAW vs. SVEC
Enriched in RAW	P51912	AAAT_MOUSE	Slc1a5	9.33895	10.1168	9.63923	<0.001	0.331361	<0.001
	P97449	AMPN_MOUSE	Anpep	10.2834	11.1214	10.2945	<0.001	0.389057	<0.001
	P62331	ARF6_MOUSE	Arf6	9.03101	9.59426	9.2234	<0.001	0.294688	<0.01
	Q8VDN2	AT1A1_MOUSE	Atp1a1	14.7994	15.3602	15.043	<0.001	<0.001	<0.001
	P97370	AT1B3_MOUSE	Atp1b3	11.7157	12.8469	12.1927	<0.001	<0.001	<0.001
	P18572	BASI_MOUSE	Bsg	12.8563	13.2533	12.791	<0.001	<0.05	<0.001
	P40124	CAP1_MOUSE	Cap1	15.1338	15.6727	15.1419	<0.001	0.870817	<0.001
	P10605	CATB_MOUSE	Ctsb	13.0846	13.3482	13.0456	<0.001	0.950437	<0.001
	P10810	CD14_MOUSE	Cd14	11.9034	13.5463	12.1451	<0.001	<0.001	<0.001
	Q08857	CD36_MOUSE	Cd36	9.07878	9.89135	9.04614	<0.001	0.763608	<0.001
	P15379	CD44_MOUSE	Cd44	10.3944	10.9831	10.3326	<0.001	0.469351	<0.001
	P31996	CD68_MOUSE	Cd68	11.1365	13.1745	10.9121	<0.001	<0.001	<0.001
	P40240	CD9_MOUSE	Cd9	11.1904	12.5308	11.4359	<0.001	<0.001	<0.001
	P60766	CDC42_MOUSE	Cdc42	12.5011	12.8425	12.5984	<0.001	0.128258	<0.001
	Q61462	CY24A_MOUSE	Cyba	10.9588	13.1952	11.0139	<0.001	0.993491	<0.001
	Q61093	CY24B_MOUSE	Cybb	12.0988	13.594	11.9599	<0.001	<0.05	<0.001
	Q62167	DDX3X_MOUSE	Ddx3x	#N/A	#N/A	#N/A	<0.001	<0.001	<0.001
	Q9EQP2	EHD4_MOUSE	Ehd4	11.2577	11.7775	11.4714	<0.001	<0.01	<0.001
	P10404	ENV1_MOUSE	#N/A	12.2552	12.7124	12.3952	<0.001	0.235775	<0.001
	Q3U7R1	ESYT1_MOUSE	Esyt1	9.40776	9.81454	9.49144	<0.001	0.798381	<0.01
	P08752	GNAI2_MOUSE	Gnai2	#N/A	#N/A	#N/A	<0.001	<0.05	<0.001
	Q99P91	GPNMB_MOUSE	Gpnmb	10.0154	13.7926	10.2867	<0.001	<0.01	<0.001
	P63017	HSP7C_MOUSE	Hspa8	17.8062	17.9327	17.6991	<0.01	0.623012	<0.001
	P11835	ITB2_MOUSE	Itgb2	10.149	10.8062	10.4056	<0.001	<0.05	<0.001
	P11152	LIPL_MOUSE	Lpl	9.76949	10.2954	9.75654	<0.001	0.620634	<0.001
	Q91ZX7	LRP1_MOUSE	Lrp1	13.8362	14.0524	13.8119	<0.001	0.149308	<0.001
	P25911	LYN_MOUSE	Lyn	#N/A	#N/A	#N/A	<0.001	<0.05	<0.001
	Q61233	PLSL_MOUSE	Lcp1	14.3327	16.7103	14.3574	<0.001	0.417329	<0.001
	P68040	RACK1_MOUSE	Rack1	14.4972	14.8861	14.5816	<0.001	0.214521	<0.001
	Q99JI6	RAP1B_MOUSE	Rap1b	#N/A	#N/A	#N/A	<0.001	0.72955	<0.001
	Q99P72	RTN4_MOUSE	Rtn4	12.9705	13.1776	12.8229	<0.001	<0.05	<0.001
	Q9D8U8	SNX5_MOUSE	Snx5	11.5318	12.0604	11.7732	<0.001	<0.01	<0.001
	Q62351	TFR1_MOUSE	Tfrc	11.8316	12.3048	11.769	<0.001	0.908535	<0.001
	Q9JMA1	UBP14_MOUSE	Usp14	11.7662	12.3149	11.7819	<0.001	0.317515	<0.001
Enriched in SVEC	P05202	AATM_MOUSE	Got2	14.9222	14.8908	15.1622	0.560527	<0.001	<0.001
	Q03265	ATPA_MOUSE	Atp5f1a	16.2531	16.3433	16.5615	0.588272	<0.001	<0.001
	Q8R2Q8	BST2_MOUSE	Bst2	11.4314	11.2377	12.9602	<0.01	<0.001	<0.001
	O35658	C1QBP_MOUSE	C1qbp	12.5708	12.7433	13.0117	0.162246	<0.001	<0.001
	Q02248	CTNB1_MOUSE	Ctnnb1	11.3169	11.2299	11.6134	0.174676	<0.001	<0.001
	Q6Q899	DDX58_MOUSE	Ddx58	10.8858	10.9914	11.2488	0.514907	<0.001	<0.001
	Q8BH64	EHD2_MOUSE	Ehd2	10.6981	10.7865	11.0398	0.99063	<0.001	<0.01
	P63158	HMGB1_MOUSE	Hmgb1	12.0234	12.0941	12.618	0.402862	<0.001	<0.001
	P07901	HS90A_MOUSE	Hsp90aa1	15.5522	15.7103	16.2828	<0.001	<0.001	<0.001
	Q6PHZ2	KCC2D_MOUSE	Camk2d	9.74825	9.75196	10.0173	0.695433	<0.001	<0.01
	E9Q7G0	NUMA1_MOUSE	Numa1	13.1365	13.2508	13.452	<0.001	<0.001	<0.001
	P67778	PHB_MOUSE	Phb	14.3124	14.4208	14.6168	<0.05	<0.001	<0.001
	P26043	RADI_MOUSE	Rdx	12.3421	12.4296	12.5854	0.225984	<0.001	<0.01
Enriched in C10	Q9JII6	AK1A1_MOUSE	Akr1a1	12.7429	12.421	12.4649	<0.001	<0.001	0.822328
	P10107	ANXA1_MOUSE	Anxa1	16.6791	16.0732	16.4313	<0.001	<0.001	<0.001
	P17427	AP2A2_MOUSE	Ap2a2	13.3483	12.8256	13.1782	<0.001	<0.001	<0.001
	P62743	AP2S1_MOUSE	Ap2s1	11.6678	10.8934	11.2995	<0.001	<0.001	<0.001
	Q9QYB1	CLIC4_MOUSE	Clic4	13.8329	13.5595	13.5128	<0.001	<0.001	0.387578
	P26040	EZRI_MOUSE	Ezr	17.0229	15.078	15.7768	<0.001	<0.001	<0.001
	Q9DAS9	GBG12_MOUSE	Gng12	10.4626	9.76909	9.92797	<0.001	<0.001	0.118265
	P11499	HS90B_MOUSE	Hsp90ab1	17.7317	17.1106	17.3587	<0.001	<0.001	<0.001
	O88792	JAM1_MOUSE	F11r	13.1131	12.1146	12.5425	<0.001	<0.001	<0.001
	Q69ZN7	MYOF_MOUSE	Myof	14.1489	13.6004	13.7451	<0.001	<0.001	<0.01
	P13595	NCAM1_MOUSE	Ncam1	12.235	11.1278	11.5485	<0.001	<0.001	<0.001
	P46935	NEDD4_MOUSE	Nedd4	13.5373	12.6929	13.1348	<0.001	<0.001	<0.001
	P70441	NHRF1_MOUSE	Slc9a3r1	15.1275	14.0794	14.2624	<0.001	<0.001	<0.001
	Q8CJ26	NRADD_MOUSE	Nradd	10.5306	9.1118	9.65055	<0.001	<0.001	<0.001
	P09103	PDIA1_MOUSE	P4hb	17.7178	16.7716	16.9344	<0.001	<0.001	<0.001
	Q922R8	PDIA6_MOUSE	Pdia6	15.3018	14.9476	14.4986	<0.001	<0.001	<0.001
	Q9WV55	VAPA_MOUSE	Vapa	12.264	12.1195	12.0298	<0.01	<0.001	0.187245
